# Mapping variation in the morphological landscape of human cells with optical pooled CRISPRi screening

**DOI:** 10.1101/2022.12.27.522042

**Authors:** Ramon Lorenzo D. Labitigan, Adrian L. Sanborn, Cynthia V. Hao, Caleb K. Chan, Nathan M. Belliveau, Eva M. Brown, Mansi Mehrotra, Julie A. Theriot

**Affiliations:** Department of Biology and Howard Hughes Medical Institute, University of Washington, Seattle, WA 98195, USA; Department of Biochemistry, Stanford University, Stanford, CA 94305, USA; Department of Computer Science, Stanford University, Stanford, CA 94305, USA; Department of Structural Biology, Stanford University, Stanford, CA 94305, USA; Department of Bioengineering, Stanford University, Stanford, CA 94305, USA; Allen Institute for Cell Science, Seattle, WA 98125, USA; Information School, University of Washington, Seattle, WA 98195, USA

## Abstract

The contributions of individual genes to cell-scale morphology and cytoskeletal organization are challenging to define due to the wide intercellular variation of these complex phenotypes. We leveraged the controlled nature of image-based pooled screening to assess the impact of CRISPRi knockdown of 366 genes on cell and nuclear morphology in human U2OS osteosarcoma cells. Screen scale-up was facilitated by a new, efficient barcode readout method that successfully genotyped 85% of cells. Phenotype analysis using a deep learning algorithm, the β-variational autoencoder, produced a feature embedding space distinct from one derived from conventional morphological profiling, but detected similar gene hits while requiring minimal design decisions. We found 45 gene hits and visualized their effect by rationally constrained sampling of cells along the direction of phenotypic shift. By relating these phenotypic shifts to each other, we construct a quantitative and interpretable space of morphological variation in human cells.
