## Supplemental Table 1 for "Mapping variation in the morphological landscape of human cells with optical pooled CRISPRi screening"

### Sheet: Primers and DNA sequences
Name	Description	Sequence (5’ to 3’)
CROP-RT2-LNA-5Am	RT primer used for screen	/5AmMC12/C+AA+GA+TC+TA+GT+TA+CGCCAAGCTTA
BestMIP1_L81+8_A1R4	Optimized MIP sequence	/5Phos/CGATACTTGTTCGATCCTTCacctcttcCTCCTtcaactcctccctcccaacatactctcctccctACTGTACGAAGACTG
ISSeq-BestMIP1	Optimized sequencing primer for in situ sequencing	tccctcccaacatactctcctccctACTGTACGAAGACTG
CROPseq-NOguide-PCR-F	CROPseq mutagenesis kit forward primer	CGATACTTGTTCGATCCTTCtaagcttggcgtaactagatctt
CROPseq-NOguide-PCR-R	CROPseq mutagenesis kit reverse primer	agagacgtacaaaaaagagcaag
MIP-BC-AE9	First MIP sequence	/5Phos/CGATACTTGTTCGATCCTTCCTGTGCACGAGCCTTATGACTCCATGCCATTCTGATTGATTAGCGCAGCACACGTCTGAACTCCTGTACGAAGACTG
ISSeq-BC-AE9	First sequencing primer for in situ sequencing	ATTAGCGCAGCACACGTCTGAACTCCTGTACGAAGACTG
MIP_pool	MIP pool for MIP optimization experiment	/5Phos/[28nt anchor + sequencing region][5nt barcode][backbone][15nt extension region]	See Supplementary Table 2 for individual MIP sequences
PoolMIP-ISSeq-A1	Sequencing primer used for MIP optimization experiment	CGATACTTGTTCGATCCTTCacctcttc
PoolMIP-ISSeq-A2	Sequencing primer used for MIP optimization experiment	CGATACTTGTTCGATCCTcaacctcttc
PoolMIP-ISSeq-A3	Sequencing primer used for MIP optimization experiment	CGATACTTGTTCGATCCacaacctcttc
PoolMIP-AF647-probe	Hybridization probe for MIP optimization experiment	/5Alex647N/CGATACTTGTTCGATCC
CROP-RAB18-qPCR-F	RAB18 guide qPCR forward primer for barcode switching assay	gaaacaccgAAGGGCTGAGA
CROP-VIM-qPCR-F	VIM guide qPCR forward primer for barcode switching assay	aaacaccgGAGGCGAACGA
CROP-sgRNA-qPCR-R	qPCR reverse primer for barcode switching assay	ccaagcttaGAAGGATCGAACAAGTATC
VIM-gBlock	gBlock containing VIM guide and barcode for cloning into CROPseq-NOguide-puro	tgatcgttgcttgttccatcCGTCTCacaccgGAGGCGAACGAGGGCGCGGTgttttagagctagaaatagcaagttaaaataaggctagtccgttatcaacttgaaaaagtggcaccgagtcggtgcttttttAACTGTACGAAGACTGTAGCATCACGATACTTGTTCGATCCTTCtaagcttggcgtaacaGAGACGtcgtaggatcttctcactca
RAB18-gBlock	gBlock containing RAB18 guide and barcode for cloning into CROPseq-NOguide-puro	tgatcgttgcttgttccatcCGTCTCacaccgAAGGGCTGAGAGGCGCACCCgttttagagctagaaatagcaagttaaaataaggctagtccgttatcaacttgaaaaagtggcaccgagtcggtgcttttttAACTGTACGAAGACTGACTGCTAGCGATACTTGTTCGATCCTTCtaagcttggcgtaacaGAGACGtcgtaggatcttctcactca
Screen_Insert_Library	Oligo pool of guide-barcode pairs for the screen	cagaaagCGTCTCccaccg[guide_sequence]gtttCagagctaCAGCAgaaaTGCTGtagcaagttGaaataaggctagtccgttatcaacttgaaaaagtggcaccgagtcggtgcttttttAACTGTACGAAGACTG[barcode]cgatgGAGACGagatccttcaag	See Supplementary Table 4 for individual guide and barcode sequences
Screen_Elongation-R	Primer used to make oligo pool double-stranded	cttgaaggatctCGTCTCcatcg
CROP-sgBC-PCRf-R1p	Forward primer for PCR from genomic DNA for sequencing	ACACTCTTTCCCTACACGACGCTCTTCCGATCTGTGGAAAGGACGAAACACC
CROP-sgBC-PCRr-R2p	Reverse primer for PCR from genomic DNA for sequencing	GTGACTGGAGTTCAGACGTGTGCTCTTCCGATCTAGAAGGATCGAACAAGTATCG

### Sheet: Reagents and equipment
Reagent name	Manufacturer	Catalog number
HiFi Hotstart PCR readymix	KAPA	KK2601
Q5 Site-Directed Mutagenesis Kit	New England Biolabs	E0554
Phusion High-Fidelity PCR master mix with HF buffer	New England Biolabs	M0531L
NEB Stable Competent E. Coli	New England Biolabs	C3040I
NheI-HF	New England Biolabs	R3131
SfcI	New England Biolabs	R0561
BmtI-HF	New England Biolabs	R3658
Hpy188III	New England Biolabs	R0622
BsmBI-v2	New England Biolabs	R0739
BsmBI-v2 Golden Gate assembly kit	New England Biolabs	E1602
Agencourt AMPure XP	Beckman	A63880
QIAprep spin miniprep kit	QIAGEN	27104
QIAquick PCR purification kit	QIAGEN	28104
GeneJET plasmid miniprep kit	Thermo Fisher	K0503
RNeasy mini kit	QIAGEN	74106
PureLink Genomic DNA mini kit	Invitrogen	K182001
SuperScript IV RT enzyme and reaction buffer	Thermo Fisher	18090010
KAPA SYBR FAST ABI	KAPA	KK4605
U2OS cell line	ATCC	HTB-96
HEK293T cell line	ATCC	CRL-3216
McCoy’s media	Thermo Fisher	Gibco #16600-082
Fetal Bovine Serum	EMD	TMS-013-B
Opti-MEM I media	Thermo Fisher	31985070
Lipofectamine 3000 transfection reagent	Thermo Fisher	L3000001
TransIT-Lenti Transfection Reagent	Mirus	MIR6600
DMEM media	Thermo Fisher	Gibco #11965-092
Polybrene Infection / Transfection reagent	Sigma Aldrich	TR-1003-G
Lenti-X Concentrator reagent	Takara Bio Inc.	631231
Puromycin Dihydrochloride	Sigma Aldrich	P8833-25MG
Blasticidin S Ready Made Solution	Sigma Aldrich	SBR00022-1ML
Geneticin™ Selective Antibiotic (G418 Sulfate) (50 mg/mL)	Thermo Fisher	10131027
Sodium pyruvate	Thermo Fisher	Gibco #11360070
Fibronectin Human Protein, plasma	Thermo Fisher	33016015
6 well glass bottom plate with high performance #1.5 cover glass	Cellvis	P06-1.5H-N
96 well glass bottom plate #1.5H	Cellvis	P96-1.5H-N
Microplate Incubator with heated lid	BT Lab Systems	BT1101
PBS (10x) RNase-free	Thermo Fisher	AM9624
10% Tween-20, RNase-free	Teknova	T0027
16 Formaldehyde, methanol-free	Thermo Fisher	28906
UltraPure DNase/RNase-free distilled water	Invitrogen	10977015
Glutaraldehyde solution	Sigma-Aldrich	G5882-10x1ML
RevertAid H Minus Reverse Transcriptase	Fisher	EP0452
BSA, Molecular Biology Grade	New England Biolabs	B9000
dNTP mix (10mM each)	Thermo Fisher	18427088
RNaseOUT	Thermo Fisher	10777-019
SUPERase In RNase inhibitor	Thermo Fisher	AM2694
UltraPure 1M Tris-HCl, pH 8.0	Invitrogen	15568025
Ampligase enzyme and buffer	Lucigen	A32750
RNase H	New England Biolabs	M0297S
TaqIT enzyme and reaction buffer	Enzymatics	P7620L
Phi29 DNA polymerase (10U/ul)	New England Biolabs	M0269L
Glycerol	Fisher	BP229-4
UltraPure SSC, 20x	Thermo Fisher	15557044
Formamide	Sigma Millipore	F9037-100ML
MiSeq reagent nano kit v2 (500 cycles)	Illumina	MS-103-1003
Hoechst 33342, Trihydrochloride, Trihydrate - 10 mg/mL Solution in Water	Thermo Fisher	H3570
Sytox deep red nucleic acid stain	Thermo Fisher	S11380
Alexa Fluor Plus 405 Phalloidin	Thermo Fisher	A30104
CROPseq-guide-puro	Addgene	86708
CROPseq-NOguide-puro	This work
pMDLg/pRRE	Addgene	12251
pRSV-Rev	Addgene	12253
pMD2.G	Addgene	12259
psPAX2	Addgene	12260
pHR-UCOE-Ef1a-dCas9-HA-2xNLS-XTEN80-KRAB-P2A-Bls (pHR-dCas9-XTEN-KRAB)	Gift from Dr. Marco Jost and Dr. Jonathan Weissman, and modified by Dr. Sean Collins
