## Supplemental Table 2 for "Mapping variation in the morphological landscape of human cells with optical pooled CRISPRi screening"

	barcode	count3	signal3	sig_std3	count4	signal4	sig_std4	anchor_num	rca_len	rep	n	seq	anchor_seq	backbone	energy
0	AAACA	538	2014.3188548651774	1039.1888884369266	641	2224.246405562858	724.5378817120403	2	89	0	0	CGATACTTGTTCGATCCTcaacctcttcAAACAcactcactaattctcccattccacccaccatccACTGTACGAAGACTG	CGATACTTGTTCGATCCTcaacctcttc	acacatccatcaccacccaccaattactattct	-0.494
1	AAACC	302	1957.9376226135614	1158.835667350876	360	2104.629846489304	666.2865296631107	1	100	0	1	CGATACTTGTTCGATCCTTCacctcttcAAACCtctctcaacccacacctcatatccactattcatcattaacctccACTGTACGAAGACTG	CGATACTTGTTCGATCCTTCacctcttc	aatcctttccacttaccatccatccacatcaacctttcacccac	-0.49
2	AAATA	381	1906.9181189054304	650.9562101313351	413	2145.008343903244	925.1203006117944	2	90	0	0	CGATACTTGTTCGATCCTcaacctcttcAAATAtataacctcaccaactcttctctccttacctctcACTGTACGAAGACTG	CGATACTTGTTCGATCCTcaacctcttc	tataacctcaccaactcttctctccttacctctc	-0.97
3	AAATT	182	2253.2988988104657	914.1338063062191	194	2339.1974617748806	811.6291670466376	1	89	2	3	CGATACTTGTTCGATCCTTCacctcttcAAATTctctcacaacccaaactcaccctcatcactcaaACTGTACGAAGACTG	CGATACTTGTTCGATCCTTCacctcttc	tcacccttcttaccaccaaacccaaccaccaat	-0.49
4	AACAA	712	1866.9796687761202	687.809636507735	662	2073.944125185042	691.4911831945221	2	91	0	0	CGATACTTGTTCGATCCTcaacctcttcAACAAtataacctcaccaactcttctctccttacctctccACTGTACGAAGACTG	CGATACTTGTTCGATCCTcaacctcttc	tataacctcaccaactcttctctccttacctctcc	-0.87
5	AACAT	384	2106.9788737352546	856.3977948853592	372	2432.295624554141	1017.3867825064108	2	86	0	0	CGATACTTGTTCGATCCTcaacctcttcAACATtataacctcaccaactcttctctccttaccACTGTACGAAGACTG	CGATACTTGTTCGATCCTcaacctcttc	tataacctcaccaactcttctctccttacc	-1.27
6	AACCA	336	1889.038904323508	576.1045836298929	338	1981.3290423871697	581.526744791975	2	110	0	0	CGATACTTGTTCGATCCTcaacctcttcAACCAtataacctcaccaactcttctctccttacctctcctacaccctatacctccaatACTGTACGAAGACTG	CGATACTTGTTCGATCCTcaacctcttc	tataacctcaccaactcttctctccttacctctcctacaccctatacctccaat	-0.49
7	AACCT	1161	2077.0817908358167	776.5650661760701	1229	2264.719706540386	789.2808363013593	2	100	5	0	CGATACTTGTTCGATCCTcaacctcttcAACCTctcttaatccttacccaccatacctccctccattccacctccacACTGTACGAAGACTG	CGATACTTGTTCGATCCTcaacctcttc	ccatactcaccctattcctccctatatccatccaaccacttcac	-0.49
8	AACTA	473	1936.6939336365447	664.7024534841651	459	2049.8573947022214	614.6476448538579	2	89	4	0	CGATACTTGTTCGATCCTcaacctcttcAACTActccctcatccctctatttactaacataccattACTGTACGAAGACTG	CGATACTTGTTCGATCCTcaacctcttc	acacctcctcactcaatcctacccataccacca	-0.49
9	AACTC	230	1757.9224548307582	531.8158305332618	194	1892.1249646727124	610.7387809708075	3	89	7	2	CGATACTTGTTCGATCCacaacctcttcAACTCctaccactcatcacttaccaccacactcccatcACTGTACGAAGACTG	CGATACTTGTTCGATCCacaacctcttc	atacctcaccatcctcctcctctctacccacac	-0.49
10	AACTT	491	2044.7664775198919	676.8480593671485	505	2179.317507262879	676.2742310179658	2	100	6	3	CGATACTTGTTCGATCCTcaacctcttcAACTTcacctcaccctcattaccacatttctcccaaccaactctctaacACTGTACGAAGACTG	CGATACTTGTTCGATCCTcaacctcttc	caccactccacccttcacttcctacaacaccctcacattccaac	-0.49
11	AATAA	238	1976.4056626619742	702.196437819765	286	2148.3002715631706	735.9918603492324	2	107	0	0	CGATACTTGTTCGATCCTcaacctcttcAATAAtataacctcaccaactcttctctccttacctctcctacaccctatacctccACTGTACGAAGACTG	CGATACTTGTTCGATCCTcaacctcttc	tataacctcaccaactcttctctccttacctctcctacaccctatacctcc	-0.49
12	AATAT	480	2141.2404275090425	809.1193232003471	487	2378.5842429081936	833.8636653637689	2	88	0	0	CGATACTTGTTCGATCCTcaacctcttcAATATtataacctcaccaactcttctctccttacctcACTGTACGAAGACTG	CGATACTTGTTCGATCCTcaacctcttc	tataacctcaccaactcttctctccttacctc	-1.17
13	AATCC	315	1865.9634803648037	622.8672487304026	384	2044.7930131999838	638.6165250480338	2	113	0	0	CGATACTTGTTCGATCCTcaacctcttcAATCCtataacctcaccaactcttctctccttacctctcctacaccctatacctccaatctcACTGTACGAAGACTG	CGATACTTGTTCGATCCTcaacctcttc	tataacctcaccaactcttctctccttacctctcctacaccctatacctccaatctc	-0.49
14	AATTC	213	1799.114058134013	592.6619382798362	224	2034.7429031260701	625.9948580199757	2	89	2	0	CGATACTTGTTCGATCCTcaacctcttcAATTCcatcccaaccactcaccctaaacctatccactaACTGTACGAAGACTG	CGATACTTGTTCGATCCTcaacctcttc	cacactaccctctcacctacctcctacatctca	-0.49
15	AATTT	213	2071.550468624024	1156.1590150332017	201	2253.6107243307365	915.6235114394829	2	110	2	0	CGATACTTGTTCGATCCTcaacctcttcAATTTccaccttaccataaactcactcctaacatcacatttcatcctttcctcctctctACTGTACGAAGACTG	CGATACTTGTTCGATCCTcaacctcttc	ctcacatttacacctaacccttctaacacactactaattccctccatcccaacc	-0.49
16	ACAAA	291	1585.7082099141544	488.46588256006595	284	1875.175771328349	974.054643571212	2	111	0	0	CGATACTTGTTCGATCCTcaacctcttcACAAAtataacctcaccaactcttctctccttacctctcctacaccctatacctccaatcACTGTACGAAGACTG	CGATACTTGTTCGATCCTcaacctcttc	tataacctcaccaactcttctctccttacctctcctacaccctatacctccaatc	-0.49
17	ACAAC	136	1545.2847739745998	612.954378082657	135	1832.7416505042304	616.4088861003806	2	89	1	0	CGATACTTGTTCGATCCTcaacctcttcACAACttcccacctcaccctcttacccatccctttaaaACTGTACGAAGACTG	CGATACTTGTTCGATCCTcaacctcttc	aaactccactccttcaccctcaccacctaccct	-0.49
18	ACAAT	210	1636.3183372229703	498.3192316700732	183	1895.4874530088566	578.071096794904	2	101	0	0	CGATACTTGTTCGATCCTcaacctcttcACAATtataacctcaccaactcttctctccttacctctcctacaccctatACTGTACGAAGACTG	CGATACTTGTTCGATCCTcaacctcttc	tataacctcaccaactcttctctccttacctctcctacaccctat	-0.49
19	ACACA	148	1642.330868206565	1142.0050429476682	151	1968.451046708444	1479.1543868807428	2	110	4	1	CGATACTTGTTCGATCCTcaacctcttcACACAtccaaacaccatactctaaactccaccacctcccaacccaaactcattccctctACTGTACGAAGACTG	CGATACTTGTTCGATCCTcaacctcttc	ctacctaactccacttcacactacccacctccttccttactcctactccttcat	-0.49
20	ACACT	403	1681.0206271045372	526.5636345740647	452	1888.8711463372626	791.7219688304709	1	100	5	0	CGATACTTGTTCGATCCTTCacctcttcACACTccacatcacccaccaatacctcctccacaatctcaactcctccaACTGTACGAAGACTG	CGATACTTGTTCGATCCTTCacctcttc	atccatatctccactacctactaccaccatacttcctcacccat	-0.49
21	ACATC	281	1777.567464841865	573.9315004896285	286	2077.402762520227	1052.4374890113577	2	97	0	0	CGATACTTGTTCGATCCTcaacctcttcACATCtataacctcaccaactcttctctccttacctctcctacaccACTGTACGAAGACTG	CGATACTTGTTCGATCCTcaacctcttc	tataacctcaccaactcttctctccttacctctcctacacc	-1.22
22	ACATT	287	1914.1293414684753	680.1939659720643	341	2192.995169382581	664.2851343250268	2	110	6	2	CGATACTTGTTCGATCCTcaacctcttcACATTctcatcccatctttcaatcttaaataacccaccactcctcaccacaccacccatACTGTACGAAGACTG	CGATACTTGTTCGATCCTcaacctcttc	tacacacccacaacctacttctccaccactcacttcttccactccctactaact	-0.49
23	ACCAA	423	1670.0936776930919	838.3339789533128	455	1797.3814175485993	586.4132050235984	1	110	0	0	CGATACTTGTTCGATCCTTCacctcttcACCAAatccacaccatctcccacttacccacacctcacctcacctccaaattcctccaaACTGTACGAAGACTG	CGATACTTGTTCGATCCTTCacctcttc	atatcccaaaccaccctctatctattcccactctcatcctcctaccatcaacat	-0.49
24	ACCAC	219	1861.7299573372966	1067.8569960180132	206	2028.2684760407844	586.4525638768587	1	89	3	0	CGATACTTGTTCGATCCTTCacctcttcACCACctcactcaatccctaaacccattccaacccatcACTGTACGAAGACTG	CGATACTTGTTCGATCCTTCacctcttc	aaaccaccctactaacccacccatcaatacttc	-0.49
25	ACCAT	225	1663.4283962889892	568.9956775712109	236	1832.0630333775011	525.9657828969772	2	110	5	0	CGATACTTGTTCGATCCTcaacctcttcACCATaaactctcccacctatcaacccaccatcaccacatcccacacacaatctctcttACTGTACGAAGACTG	CGATACTTGTTCGATCCTcaacctcttc	ttcttctccaccaatccttccctactccaccaccttaatcacctacctcaccta	-0.49
26	ACCCT	313	1791.249948234419	925.6340954049361	306	1975.5039983719284	645.5440120974549	2	100	2	8	CGATACTTGTTCGATCCTcaacctcttcACCCTccatcctccctcacaccttacctacctcactccaacatccctctACTGTACGAAGACTG	CGATACTTGTTCGATCCTcaacctcttc	accctcataccctatccctcaacaccaacctcccttccctcttt	-0.49
27	ACCTA	280	1860.7769578878006	634.1455757754937	332	1990.4172760288614	592.5896450101945	2	98	0	0	CGATACTTGTTCGATCCTcaacctcttcACCTAtataacctcaccaactcttctctccttacctctcctacacccACTGTACGAAGACTG	CGATACTTGTTCGATCCTcaacctcttc	tataacctcaccaactcttctctccttacctctcctacaccc	-1.42
28	ACTAT	179	1664.48938976561	558.0328003233532	143	1911.2700754439697	602.5401676157567	3	89	6	1	CGATACTTGTTCGATCCacaacctcttcACTATcaccttacatcctctcactataccaaccaccaaACTGTACGAAGACTG	CGATACTTGTTCGATCCacaacctcttc	ttattctcctccactctatccaatcctcccatc	-0.49
29	ACTCC	352	1754.3682680227453	599.6909784983992	386	1843.3239972517636	556.5570607991606	2	120	0	0	CGATACTTGTTCGATCCTcaacctcttcACTCCtataacctcaccaactcttctctccttacctctcctacaccctatacctccaatctctactccaACTGTACGAAGACTG	CGATACTTGTTCGATCCTcaacctcttc	tataacctcaccaactcttctctccttacctctcctacaccctatacctccaatctctactcca	-0.49
30	ACTCT	107	1602.0461321911605	571.3588442795349	91	1751.7352533226106	502.81495639726694	1	89	6	2	CGATACTTGTTCGATCCTTCacctcttcACTCTttccacaacatctaacccaccctccaaaccctcACTGTACGAAGACTG	CGATACTTGTTCGATCCTTCacctcttc	ctactacttctctcatcctcccttctctactca	-0.49
31	ACTTA	307	1680.899037771077	535.0272990526964	341	1845.8184904881987	539.1445622353161	1	110	4	1	CGATACTTGTTCGATCCTTCacctcttcACTTAactaccctcaccatctatcacatttctaccacacccatcatcccatcaccctacACTGTACGAAGACTG	CGATACTTGTTCGATCCTTCacctcttc	cacatccaatccatattcccaccctcaactaacaccaaacactttcctacaccc	-0.49
32	ACTTC	348	1871.3555554210566	626.3663452546314	392	2080.8333048863283	618.6343243446679	1	89	1	0	CGATACTTGTTCGATCCTTCacctcttcACTTCctcaactcaccacccatcctcatccctcccaccACTGTACGAAGACTG	CGATACTTGTTCGATCCTTCacctcttc	tctcactctctacatcaaccatcccatcacacc	-0.49
33	ATAAA	513	2155.1990060725802	771.4371663428291	597	2346.4950455901144	928.0234729048227	2	87	0	0	CGATACTTGTTCGATCCTcaacctcttcATAAAtataacctcaccaactcttctctccttacctACTGTACGAAGACTG	CGATACTTGTTCGATCCTcaacctcttc	tataacctcaccaactcttctctccttacct	-1.17
34	ATAAC	318	1841.8994626259616	585.2374341058782	319	2012.624854140027	608.0555112824424	2	109	0	0	CGATACTTGTTCGATCCTcaacctcttcATAACtataacctcaccaactcttctctccttacctctcctacaccctatacctccaaACTGTACGAAGACTG	CGATACTTGTTCGATCCTcaacctcttc	tataacctcaccaactcttctctccttacctctcctacaccctatacctccaa	-0.49
35	ATACC	221	1755.7343145827374	602.1620951771248	195	1971.7893163413744	695.6177356459151	2	82	0	0	CGATACTTGTTCGATCCTcaacctcttcATACCtataacctcaccaactcttctctcctACTGTACGAAGACTG	CGATACTTGTTCGATCCTcaacctcttc	tataacctcaccaactcttctctcct	-1.57
36	ATACT	281	1776.349512563421	709.4223199865143	312	1909.2491471303779	660.9718923406507	2	114	0	0	CGATACTTGTTCGATCCTcaacctcttcATACTtataacctcaccaactcttctctccttacctctcctacaccctatacctccaatctctACTGTACGAAGACTG	CGATACTTGTTCGATCCTcaacctcttc	tataacctcaccaactcttctctccttacctctcctacaccctatacctccaatctct	-0.49
37	ATATA	519	1819.2475223415527	680.8053847587987	551	2074.4648771383545	755.8521429887771	1	110	6	0	CGATACTTGTTCGATCCTTCacctcttcATATAaatcctccctataaccaccctcccttctatctcttctccactctaaccctcccaACTGTACGAAGACTG	CGATACTTGTTCGATCCTTCacctcttc	cctccaaacaccctaccctccctccacttaatctacatttccaccactcatcac	-0.49
38	ATATC	657	1928.1704325400328	769.662495391036	652	2133.114833088323	587.2848612175619	3	100	2	0	CGATACTTGTTCGATCCacaacctcttcATATCcctccacatcccactaccctttcactccatcaatctcccaacctACTGTACGAAGACTG	CGATACTTGTTCGATCCacaacctcttc	ctatacctaaccttctactttctcctcctacctccatcccatca	-0.49
39	ATATT	816	2061.4547762453094	713.4357993059448	943	2281.95235287429	795.2790242376188	2	100	0	2	CGATACTTGTTCGATCCTcaacctcttcATATTaccattcaacccaatctccctactcacatcctccacacctcctaACTGTACGAAGACTG	CGATACTTGTTCGATCCTcaacctcttc	tcacaccacctccctcaatctctcttaccaaatcctcacatcct	-0.49
40	ATCAA	896	1997.4653245414706	720.6882770351006	893	2135.58737093259	687.1620555148402	1	110	5	2	CGATACTTGTTCGATCCTTCacctcttcATCAAaatcttcaaaccttccaacctcccaccacacttaatcaatcccacatcctcatcACTGTACGAAGACTG	CGATACTTGTTCGATCCTTCacctcttc	tcctacaccacttcaccacccattacaccatccacacccaccatttcccaactc	-0.49
41	ATCAT	764	1847.453917315602	625.2127462917003	735	1993.7268082701576	642.3244641284218	1	100	6	0	CGATACTTGTTCGATCCTTCacctcttcATCATcaccatctacatctcttcctcacactatacactcccactctcatACTGTACGAAGACTG	CGATACTTGTTCGATCCTTCacctcttc	tccatccctttactaccctatcaaccaatcactccacttccctc	-0.49
42	ATCCC	150	1662.4160394326589	1120.697088718111	133	1766.7147657554187	592.6687072424369	3	110	0	4	CGATACTTGTTCGATCCacaacctcttcATCCCtccttcttcaaactcacttcatctcactccctactactatcaccaccacccaccACTGTACGAAGACTG	CGATACTTGTTCGATCCacaacctcttc	ccctcccttataaccaacctcccacatttaactcccacctcctacttacctaat	-0.49
43	ATCCT	515	1874.5625137927818	685.6544030746455	563	2067.440922587145	751.7194139008005	2	93	0	0	CGATACTTGTTCGATCCTcaacctcttcATCCTtataacctcaccaactcttctctccttacctctcctaACTGTACGAAGACTG	CGATACTTGTTCGATCCTcaacctcttc	tataacctcaccaactcttctctccttacctctccta	-0.57
44	ATCTA	426	1967.501928843399	759.5411907712509	392	2146.394271972644	688.187708797213	1	100	1	0	CGATACTTGTTCGATCCTTCacctcttcATCTAtcctcttcacccaaccacttacactacccatctcccatactccaACTGTACGAAGACTG	CGATACTTGTTCGATCCTTCacctcttc	tccaacctccttcactctctcctcctcattactctcatctaacc	-0.49
45	ATCTC	275	1952.1400933606753	1247.5723624945738	273	2017.4730293252417	633.3795855532233	3	110	5	0	CGATACTTGTTCGATCCacaacctcttcATCTCctaatccacactaccttctcccttacttctttctcatccctctcccaaccaaacACTGTACGAAGACTG	CGATACTTGTTCGATCCacaacctcttc	ccatccctatttccacaacacttccctctctacacccaatataccttcctccct	-0.49
46	ATCTT	632	2002.4144017142346	667.7940533344234	603	2236.5590568341768	685.5888302438376	2	100	0	0	CGATACTTGTTCGATCCTcaacctcttcATCTTtataacctcaccaactcttctctccttacctctcctacaccctaACTGTACGAAGACTG	CGATACTTGTTCGATCCTcaacctcttc	tataacctcaccaactcttctctccttacctctcctacacccta	-0.49
47	ATTCC	364	1502.0505758162597	480.4413419522062	330	1706.1171062361996	599.709423344081	1	100	4	1	CGATACTTGTTCGATCCTTCacctcttcATTCCtccaatactcaccttccacccaccctatccatctctacccactcACTGTACGAAGACTG	CGATACTTGTTCGATCCTTCacctcttc	aatctcatctaactccacacctacctaccatccactaccaacac	-0.49
48	ATTTA	691	1856.2179084820723	697.3740002477847	742	2061.155012422596	848.3018381357272	1	110	1	1	CGATACTTGTTCGATCCTTCacctcttcATTTAatcctccttactccatctaaaccctttacatacctccacctccctccactcctcACTGTACGAAGACTG	CGATACTTGTTCGATCCTTCacctcttc	tcccatccacctccactttccctcccaatccctcatcattaaacaccaccacta	-0.49
49	CAACA	258	1880.7604434248665	996.4884602855689	261	2100.0760196978886	667.2302156270231	2	85	0	0	CGATACTTGTTCGATCCTcaacctcttcCAACAtataacctcaccaactcttctctccttacACTGTACGAAGACTG	CGATACTTGTTCGATCCTcaacctcttc	tataacctcaccaactcttctctccttac	-1.37
50	CAACT	106	1484.3911251010657	535.6866316758933	106	1845.9663780787382	667.8592591416259	3	110	2	1	CGATACTTGTTCGATCCacaacctcttcCAACTaccacctcccaaccaacccacctcattaatcctatctaattcccaacactccatACTGTACGAAGACTG	CGATACTTGTTCGATCCacaacctcttc	cccacactcataaaccacatacccacaacaacctctacaatcacccacccatat	-0.49
51	CACAA	321	1733.5376695397338	1285.7863172343093	389	1880.483601819576	633.3776382243145	3	100	4	0	CGATACTTGTTCGATCCacaacctcttcCACAAccctttccctcactcacctcctccctccaaatcccacattcccaACTGTACGAAGACTG	CGATACTTGTTCGATCCacaacctcttc	ccaccactctcctcaatctctatccactcacccactcaattcat	-0.49
52	CACAC	340	1832.1498924958037	880.2032577629727	343	1951.1934214331816	596.0499880025583	2	106	0	0	CGATACTTGTTCGATCCTcaacctcttcCACACtataacctcaccaactcttctctccttacctctcctacaccctatacctcACTGTACGAAGACTG	CGATACTTGTTCGATCCTcaacctcttc	tataacctcaccaactcttctctccttacctctcctacaccctatacctc	-0.49
53	CACCC	257	2009.1368614021571	1710.3161505450335	234	2160.4885339106163	1689.4959232632477	3	100	3	0	CGATACTTGTTCGATCCacaacctcttcCACCCacaaccaacccaaccatccatcataaccctccactcactccctcACTGTACGAAGACTG	CGATACTTGTTCGATCCacaacctcttc	tctctcaccttccacccaaactactcccatcacctcacaaccaa	-0.49
54	CACCT	324	1668.683281790379	535.4811577323283	328	1928.917197973603	529.1184694565404	3	110	1	0	CGATACTTGTTCGATCCacaacctcttcCACCTccctcacccattccatctcccaatcaactacctctaaactctacatactccaccACTGTACGAAGACTG	CGATACTTGTTCGATCCacaacctcttc	tataacaatcacccaactcactccaactcactaccacatctcaactcactcacc	-0.49
55	CACTA	440	1689.77423075329	503.57903476540093	442	1912.3516156063463	596.4072812101037	2	89	5	3	CGATACTTGTTCGATCCTcaacctcttcCACTAccaacactcccaccacccatacatcatcccattACTGTACGAAGACTG	CGATACTTGTTCGATCCTcaacctcttc	ccatcccaactcatacctatcccacatacttct	-0.49
56	CATAT	497	1933.0895947383603	623.3895642342746	511	2091.5319591703155	703.1399189498876	2	80	0	0	CGATACTTGTTCGATCCTcaacctcttcCATATtataacctcaccaactcttctctcACTGTACGAAGACTG	CGATACTTGTTCGATCCTcaacctcttc	tataacctcaccaactcttctctc	-1.77
57	CATCT	263	1884.4710039634042	648.2517398197433	323	2059.8261906206944	606.4187554921006	2	117	0	0	CGATACTTGTTCGATCCTcaacctcttcCATCTtataacctcaccaactcttctctccttacctctcctacaccctatacctccaatctctactACTGTACGAAGACTG	CGATACTTGTTCGATCCTcaacctcttc	tataacctcaccaactcttctctccttacctctcctacaccctatacctccaatctctact	-0.49
58	CATTA	553	1967.319055624881	692.6536547764375	544	2144.5155368461856	657.7859355247524	2	92	0	0	CGATACTTGTTCGATCCTcaacctcttcCATTAtataacctcaccaactcttctctccttacctctcctACTGTACGAAGACTG	CGATACTTGTTCGATCCTcaacctcttc	tataacctcaccaactcttctctccttacctctcct	-0.77
59	CCAAC	389	1740.1595968201104	588.326449293257	420	2075.9525874690166	1293.35967887294	2	99	0	0	CGATACTTGTTCGATCCTcaacctcttcCCAACtataacctcaccaactcttctctccttacctctcctacaccctACTGTACGAAGACTG	CGATACTTGTTCGATCCTcaacctcttc	tataacctcaccaactcttctctccttacctctcctacaccct	-0.72
60	CCATC	468	1776.790152026669	1112.7836295836312	480	1896.8732417148638	540.0711326591576	2	103	0	0	CGATACTTGTTCGATCCTcaacctcttcCCATCtataacctcaccaactcttctctccttacctctcctacaccctatacACTGTACGAAGACTG	CGATACTTGTTCGATCCTcaacctcttc	tataacctcaccaactcttctctccttacctctcctacaccctatac	-0.49
61	CCTAT	410	1873.6420593086443	632.1860028517087	447	2162.9089460829705	866.0929256674353	2	89	7	1	CGATACTTGTTCGATCCTcaacctcttcCCTATctacctaaccacactcctccactcccaaccaccACTGTACGAAGACTG	CGATACTTGTTCGATCCTcaacctcttc	tccactcctccctcatcctctccaacttccaca	-0.49
62	CCTCA	278	1790.4166708262574	570.7142836059977	298	2082.658954247761	1167.6019053250368	3	110	3	1	CGATACTTGTTCGATCCacaacctcttcCCTCAaccctccacccaacctcaatcatctacaacaccctatcaactccaaattctaccACTGTACGAAGACTG	CGATACTTGTTCGATCCacaacctcttc	cctcctaacatttacctctccctactcctcacccaccatcattctaccttccac	-0.49
63	CCTCC	308	1841.0269040414207	953.106805781132	345	2093.277858773815	1140.2660520851634	2	95	0	0	CGATACTTGTTCGATCCTcaacctcttcCCTCCtataacctcaccaactcttctctccttacctctcctacaACTGTACGAAGACTG	CGATACTTGTTCGATCCTcaacctcttc	tataacctcaccaactcttctctccttacctctcctaca	-0.57
64	CCTCT	549	1794.669616638609	609.4223128449653	583	2020.9652134770272	747.2433937971317	3	100	0	3	CGATACTTGTTCGATCCacaacctcttcCCTCTttctcctacaatcccacctaatcacaccacatccaaccctccctACTGTACGAAGACTG	CGATACTTGTTCGATCCacaacctcttc	actctctttcccaccctcacaaccctccctttcttattcccaac	-0.49
65	CCTTA	120	1518.416299995453	468.5594655999044	122	1739.7588729237416	603.4586201158421	3	100	7	0	CGATACTTGTTCGATCCacaacctcttcCCTTAatcctaaccaccatcacccaactatcctcaacaaacccaaccacACTGTACGAAGACTG	CGATACTTGTTCGATCCacaacctcttc	aattcatcactctaccaacccatcaccactttaccctacacctc	-0.49
66	CCTTT	741	1983.039743933309	674.1828710642386	803	2182.7405348022444	953.5206176182364	3	89	2	1	CGATACTTGTTCGATCCacaacctcttcCCTTTtccataaccactcctccatcacctttcactataACTGTACGAAGACTG	CGATACTTGTTCGATCCacaacctcttc	cttctatcccatctcccacacctccctacctca	-0.49
67	CTAAT	834	1917.2537099280826	633.0213287264845	845	2064.191622536868	592.3778869451246	1	89	0	1	CGATACTTGTTCGATCCTTCacctcttcCTAATcctcctcacccaccactataccctccaatacctACTGTACGAAGACTG	CGATACTTGTTCGATCCTTCacctcttc	ttcacccttccacattcacttccacaatcctcc	-0.49
68	CTACA	231	1710.4691698618356	610.4543178441653	222	1946.1831940164282	646.5984088075023	2	96	0	0	CGATACTTGTTCGATCCTcaacctcttcCTACAtataacctcaccaactcttctctccttacctctcctacacACTGTACGAAGACTG	CGATACTTGTTCGATCCTcaacctcttc	tataacctcaccaactcttctctccttacctctcctacac	-0.97
69	CTATC	238	1800.1545494386205	635.6845432273651	230	1988.5568122648222	643.006110055843	2	81	0	0	CGATACTTGTTCGATCCTcaacctcttcCTATCtataacctcaccaactcttctctccACTGTACGAAGACTG	CGATACTTGTTCGATCCTcaacctcttc	tataacctcaccaactcttctctcc	-1.67
70	CTCAC	529	1767.5690332112242	547.1731285514272	495	1952.814828063087	584.792618216996	3	89	4	1	CGATACTTGTTCGATCCacaacctcttcCTCACctttacctcacactacccacctccctattaccaACTGTACGAAGACTG	CGATACTTGTTCGATCCacaacctcttc	cccttaatcttcctatcccaccctctcccttac	-0.49
71	CTCAT	357	1796.7596364609312	587.4197503271649	349	2066.552995702301	674.7316020029687	3	100	1	0	CGATACTTGTTCGATCCacaacctcttcCTCATctcccacaacccacccatcactcactaacaactaccctccacctACTGTACGAAGACTG	CGATACTTGTTCGATCCacaacctcttc	aacctcttctacaccactaacaaacacctctccatcctacccta	-0.49
72	CTCCT	983	2377.79165280926	934.7620770235518	906	2542.805227565954	933.3678484550244	1	89	4	3	CGATACTTGTTCGATCCTTCacctcttcCTCCTtcaactcctccctcccaacatactctcctccctACTGTACGAAGACTG	CGATACTTGTTCGATCCTTCacctcttc	acaacctcccacctctcaactcatatcttcctc	-0.49
73	CTTAA	335	1782.0528617105485	602.4562795851899	371	1909.4571177463115	571.3544957319596	2	104	0	0	CGATACTTGTTCGATCCTcaacctcttcCTTAAtataacctcaccaactcttctctccttacctctcctacaccctataccACTGTACGAAGACTG	CGATACTTGTTCGATCCTcaacctcttc	tataacctcaccaactcttctctccttacctctcctacaccctatacc	-0.49
74	CTTAC	160	1544.8743910291482	565.5650118587985	170	1830.377444889318	675.087681614921	3	89	5	0	CGATACTTGTTCGATCCacaacctcttcCTTACcaccctcccttacccactacaccaatcaccctcACTGTACGAAGACTG	CGATACTTGTTCGATCCacaacctcttc	acactaacaaaccatcctccaaaccctcacttc	-0.49
75	CTTAT	662	2080.7919235626487	667.811192005386	747	2287.095336858856	677.4593073639496	1	100	3	0	CGATACTTGTTCGATCCTTCacctcttcCTTATccactcacaatctttccaaccaacaacaaatactctccactcccACTGTACGAAGACTG	CGATACTTGTTCGATCCTTCacctcttc	aatccactcaaacacccaccacccacacaaccattcactcctat	-0.49
76	CTTCC	442	1909.8039466930675	643.27016648743	520	2078.6661702676884	598.4397269508698	3	100	6	4	CGATACTTGTTCGATCCacaacctcttcCTTCCaatcccactccattacctaccctcacactcccatccctttctcaACTGTACGAAGACTG	CGATACTTGTTCGATCCacaacctcttc	ctatccaccatacaacacccaaccatactcctcctccacctcac	-0.49
77	CTTTA	375	1885.2944964165545	581.7458817487594	439	2046.1555565000965	567.9207038233643	3	89	1	4	CGATACTTGTTCGATCCacaacctcttcCTTTAccactcctccataacctaaccacctttctctacACTGTACGAAGACTG	CGATACTTGTTCGATCCacaacctcttc	tctcccttactacaaccaaccataaccatccac	-0.49
78	TAAAC	230	1866.4877793836195	1033.958121522066	220	2006.861162692315	926.8219911605555	3	110	7	4	CGATACTTGTTCGATCCacaacctcttcTAAACctccatatcactaacacctttacccaccacaactccctaacactcatactctccACTGTACGAAGACTG	CGATACTTGTTCGATCCacaacctcttc	acctccctcctctataaccttactcaatacacaccctcctactttcacctccct	-0.49
79	TAACA	262	1805.3959932110508	621.7098507182632	283	1976.8868644044544	666.746040520089	2	110	0	2	CGATACTTGTTCGATCCTcaacctcttcTAACAtatctattctctaatcactcctacacccacccatcaacaccaaccatcctcctcACTGTACGAAGACTG	CGATACTTGTTCGATCCTcaacctcttc	ctatcaccaacaccctccatcactacacctcaaacataatccctcccacttcct	-0.49
80	TAACC	474	1785.164885310561	780.0721295687854	533	1960.114843441173	561.802967018719	2	110	1	0	CGATACTTGTTCGATCCTcaacctcttcTAACCcacttctcatcctcccactcataccactaccacactctcctatacacctaaccaACTGTACGAAGACTG	CGATACTTGTTCGATCCTcaacctcttc	tcaccctccacccttctcctccacattctttcaacaatcctctttcaccctatc	-0.49
81	TAACT	223	1804.212751041117	632.1093952503238	276	1945.640006778962	620.6660419241559	2	115	0	0	CGATACTTGTTCGATCCTcaacctcttcTAACTtataacctcaccaactcttctctccttacctctcctacaccctatacctccaatctctaACTGTACGAAGACTG	CGATACTTGTTCGATCCTcaacctcttc	tataacctcaccaactcttctctccttacctctcctacaccctatacctccaatctcta	-0.49
82	TAATC	675	2059.0636225435665	698.9869359743523	673	2190.517630630904	676.1311411957718	2	100	4	3	CGATACTTGTTCGATCCTcaacctcttcTAATCtctccttattcctccaatctcctctcactacccaccaatctaccACTGTACGAAGACTG	CGATACTTGTTCGATCCTcaacctcttc	ttataaccctacatccacccattaatcttctccacaccacctac	-0.49
83	TACAA	295	1743.5167635702364	576.8768446224439	300	1912.8679153008748	967.7433397282707	2	102	0	0	CGATACTTGTTCGATCCTcaacctcttcTACAAtataacctcaccaactcttctctccttacctctcctacaccctataACTGTACGAAGACTG	CGATACTTGTTCGATCCTcaacctcttc	tataacctcaccaactcttctctccttacctctcctacaccctata	-0.49
84	TACAC	146	1504.3245114938434	512.8605041868403	115	1703.8537125664072	544.5511504026451	2	100	1	2	CGATACTTGTTCGATCCTcaacctcttcTACACtcatccctacccaatcacacccacctatccaccaccaaacctacACTGTACGAAGACTG	CGATACTTGTTCGATCCTcaacctcttc	tccctccacttacctcatttccaccctctaacttaccattccct	-0.49
85	TACAT	32	1590.8553331113446	656.4173847267143	22	1539.0110478045565	505.4169518211566	2	110	3	3	CGATACTTGTTCGATCCTcaacctcttcTACATtatctctcaccctatctctatcctaccacctccaccctttacccacccaatatcACTGTACGAAGACTG	CGATACTTGTTCGATCCTcaacctcttc	cattcttctacctccctcatacctatctcccacttcccactctaaccacctcta	-0.49
86	TACTA	349	1636.1683232268254	494.18386221924413	324	1792.534719154131	579.7035198835192	1	89	7	4	CGATACTTGTTCGATCCTTCacctcttcTACTAcccttcactcctaacccaccatcaccacacccaACTGTACGAAGACTG	CGATACTTGTTCGATCCTTCacctcttc	tcccacactccacttaatcccacccactcatca	-0.49
87	TACTC	379	1831.2663907516012	606.4318835867738	417	2019.221849475978	602.3028523856424	2	108	0	0	CGATACTTGTTCGATCCTcaacctcttcTACTCtataacctcaccaactcttctctccttacctctcctacaccctatacctccaACTGTACGAAGACTG	CGATACTTGTTCGATCCTcaacctcttc	tataacctcaccaactcttctctccttacctctcctacaccctatacctcca	-0.49
88	TACTT	90	2046.0726186311197	670.9307856449739	109	2302.168204709073	904.6823031592381	1	105	-1	-1	CGATACTTGTTCGATCCTTCacctcttcTACTTTTATGACTCCATGCCATTCTGATTGATTAGCGCAGCACACGTCTGAACTCCTGTACGAAGACTG
89	TATAA	373	1710.9302183046932	575.0342823389684	336	1997.180704283091	717.6375481660857	1	100	2	3	CGATACTTGTTCGATCCTTCacctcttcTATAActaaactcctctcactacttctcccaaccacccattctcatcccACTGTACGAAGACTG	CGATACTTGTTCGATCCTTCacctcttc	tctcacccttatatctacataattactccacccatacatctccc	-0.49
90	TATAT	634	1947.8756328447448	747.7004787367011	679	2176.0315793258324	742.2334308435709	3	89	0	0	CGATACTTGTTCGATCCacaacctcttcTATATtctttcaccctatttcacctcacctccctcaccACTGTACGAAGACTG	CGATACTTGTTCGATCCacaacctcttc	ttaatcccaactacctacaaccaccttccatac	-0.49
91	TATCA	209	1712.8279321132823	616.1599583383949	223	1880.4000140439634	600.6739626424835	2	110	7	0	CGATACTTGTTCGATCCTcaacctcttcTATCAacccaaccacaccttaaccctcccaccactcaacctactcactccacaccctctACTGTACGAAGACTG	CGATACTTGTTCGATCCTcaacctcttc	attacaacaccatcccataccctccctctctcacatcccatctattccctctac	-0.49
92	TATCT	489	1826.6821390845457	586.8626039908414	544	2033.87955719926	627.5691238612384	2	105	0	0	CGATACTTGTTCGATCCTcaacctcttcTATCTtataacctcaccaactcttctctccttacctctcctacaccctatacctACTGTACGAAGACTG	CGATACTTGTTCGATCCTcaacctcttc	tataacctcaccaactcttctctccttacctctcctacaccctatacct	-0.49
93	TATTC	184	1912.2119695581337	620.6357890188639	243	2123.218388746688	664.8235829883869	2	118	0	0	CGATACTTGTTCGATCCTcaacctcttcTATTCtataacctcaccaactcttctctccttacctctcctacaccctatacctccaatctctactcACTGTACGAAGACTG	CGATACTTGTTCGATCCTcaacctcttc	tataacctcaccaactcttctctccttacctctcctacaccctatacctccaatctctactc	-0.67
94	TCAAT	153	1622.542403862053	568.9459854688599	161	1898.5620275344006	550.5997363866701	2	89	3	2	CGATACTTGTTCGATCCTcaacctcttcTCAATcatccaatacactactacctctcctactccctcACTGTACGAAGACTG	CGATACTTGTTCGATCCTcaacctcttc	tacaccctctcaactactcacacacaccatcac	-0.49
95	TCACA	358	1699.3951831964039	533.0710110433354	461	1877.6322864795413	544.7643604671805	2	112	0	0	CGATACTTGTTCGATCCTcaacctcttcTCACAtataacctcaccaactcttctctccttacctctcctacaccctatacctccaatctACTGTACGAAGACTG	CGATACTTGTTCGATCCTcaacctcttc	tataacctcaccaactcttctctccttacctctcctacaccctatacctccaatct	-0.49
96	TCATC	613	1810.176387299469	628.5183133064929	620	2043.8135118125126	834.0698524085865	2	84	0	0	CGATACTTGTTCGATCCTcaacctcttcTCATCtataacctcaccaactcttctctccttaACTGTACGAAGACTG	CGATACTTGTTCGATCCTcaacctcttc	tataacctcaccaactcttctctcctta	-1.47
97	TCCAA	304	1831.5359543398758	910.8601674167135	319	2044.4088521971291	694.2659680247247	3	100	5	1	CGATACTTGTTCGATCCacaacctcttcTCCAAccacctcactaaacctccctcccactcctttaatttcctctccaACTGTACGAAGACTG	CGATACTTGTTCGATCCacaacctcttc	accaaatcctacacctcaccacacctctcctccaaccttctcat	-0.49
98	TCCAC	296	1853.066773066504	664.1074653587791	325	2121.616940013549	933.4997703245105	2	100	3	1	CGATACTTGTTCGATCCTcaacctcttcTCCACcctaccatttcaaatctcaactcctacattcctaccacactaacACTGTACGAAGACTG	CGATACTTGTTCGATCCTcaacctcttc	caccacctcctccctacacacaacaccttccatcaaaccaccat	-0.49
99	TCCAT	281	2158.524040214133	803.1599638183152	372	2226.675631714573	760.6291602115949	2	89	0	0	CGATACTTGTTCGATCCTcaacctcttcTCCATtataacctcaccaactcttctctccttacctctACTGTACGAAGACTG	CGATACTTGTTCGATCCTcaacctcttc	tataacctcaccaactcttctctccttacctct	-1.07
100	TCCCT	145	1675.1060239788733	592.7246330088637	174	1897.2003454338355	577.5850436953173	2	119	0	0	CGATACTTGTTCGATCCTcaacctcttcTCCCTtataacctcaccaactcttctctccttacctctcctacaccctatacctccaatctctactccACTGTACGAAGACTG	CGATACTTGTTCGATCCTcaacctcttc	tataacctcaccaactcttctctccttacctctcctacaccctatacctccaatctctactcc	-0.49
101	TCTAC	320	1745.0109247846358	555.5211879683387	377	1914.0240678899784	545.5657758359604	2	116	0	0	CGATACTTGTTCGATCCTcaacctcttcTCTACtataacctcaccaactcttctctccttacctctcctacaccctatacctccaatctctacACTGTACGAAGACTG	CGATACTTGTTCGATCCTcaacctcttc	tataacctcaccaactcttctctccttacctctcctacaccctatacctccaatctctac	-0.49
102	TCTAT	69	1635.6342563713326	655.3446296544381	60	1856.3040928933226	774.1205275256608	3	110	6	1	CGATACTTGTTCGATCCacaacctcttcTCTATctacactaaatcccaccttcacacacacattctaaacccacccatctctctctcACTGTACGAAGACTG	CGATACTTGTTCGATCCacaacctcttc	tttccatacacctacacatcatacacaacccaaacatccctcctatccctccat	-0.49
103	TCTTC	379	1679.3639075728738	546.1472450164291	390	1925.015128923917	543.0747864622534	2	94	0	0	CGATACTTGTTCGATCCTcaacctcttcTCTTCtataacctcaccaactcttctctccttacctctcctacACTGTACGAAGACTG	CGATACTTGTTCGATCCTcaacctcttc	tataacctcaccaactcttctctccttacctctcctac	-0.49
104	TTAAC	192	1794.9773762378638	647.8189943883416	237	2021.945778587079	657.5350265915306	1	110	2	0	CGATACTTGTTCGATCCTTCacctcttcTTAACcactcccactctcaacatctcaattctccctcatctccaccctatcctcccacaACTGTACGAAGACTG	CGATACTTGTTCGATCCTTCacctcttc	tccctccacatacccttcaccacatactcatccaactccctaaacttcaacctc	-0.49
105	TTATA	253	1823.7171499432254	662.427186727165	218	2024.1882213968115	725.3875144086087	1	110	7	1	CGATACTTGTTCGATCCTTCacctcttcTTATAtctccaaccaacctcacacccaactacaacttcctctcccactctacacctataACTGTACGAAGACTG	CGATACTTGTTCGATCCTTCacctcttc	taaacccatccaactaccacaccactcatcccaatatatcaatacaccctttcc	-0.49
106	TTATT	194	1964.852474453722	809.8922702597283	193	2222.157189678323	893.1012365726373	2	83	0	0	CGATACTTGTTCGATCCTcaacctcttcTTATTtataacctcaccaactcttctctccttACTGTACGAAGACTG	CGATACTTGTTCGATCCTcaacctcttc	tataacctcaccaactcttctctcctt	-1.57
107	TTCAA	583	1798.681759570485	617.3987901197875	535	1978.2256055220182	608.1357202466596	1	100	7	3	CGATACTTGTTCGATCCTTCacctcttcTTCAAcaccactcctcactctacattcccacacctccacaccttaccaaACTGTACGAAGACTG	CGATACTTGTTCGATCCTTCacctcttc	actccctccttctcttcactcactccttcctccctacatccctt	-0.49
108	TTCAC	329	1522.6778473928523	461.4270193434081	256	1766.7277355961528	584.5365026303189	1	110	3	0	CGATACTTGTTCGATCCTTCacctcttcTTCACcctcaccacccatacatcctcccaatcttcctaaccctcaccctcctccaaactACTGTACGAAGACTG	CGATACTTGTTCGATCCTTCacctcttc	actccctccacattcaccttattctccctcaacttaactaccactctacatccc	-0.49
109	TTCCA	60	1509.0488487446426	462.4573691500452	62	1728.8370019749545	497.01887147631305	3	110	4	1	CGATACTTGTTCGATCCacaacctcttcTTCCAcaacacaccaccttatctctccctcccacataacccaaaccaacacaccttaacACTGTACGAAGACTG	CGATACTTGTTCGATCCacaacctcttc	ccactaccaaccactttccaccctatcaacaccaactactcctcaccaacccac	-0.49
110	TTCCC	388	1769.4079924813768	595.1378459286209	319	1951.093181994599	898.4716370644328	3	89	3	6	CGATACTTGTTCGATCCacaacctcttcTTCCCtactttcatccatacaccattcctcctctccatACTGTACGAAGACTG	CGATACTTGTTCGATCCacaacctcttc	cactccactcatcaccaatcttccttcccttcc	-0.49
111	TTTAA	668	2091.5259736353	742.2808566003836	655	2311.209592599727	872.5539625345996	1	89	5	1	CGATACTTGTTCGATCCTTCacctcttcTTTAAttctctaacttacaccactcacctccactccctACTGTACGAAGACTG	CGATACTTGTTCGATCCTTCacctcttc	ccaaacaatccatcctcctccaccctcctccat	-0.49
112	TTTAC	280	1847.9253381853005	614.7717229821973	266	1987.60958014383	642.3481016894605	2	100	7	9	CGATACTTGTTCGATCCTcaacctcttcTTTACtatccatccatacaccttaatccctcccattccctactacccatACTGTACGAAGACTG	CGATACTTGTTCGATCCTcaacctcttc	ccctacaaatctcaaccaaccacaactctcctccatttccaccc	-0.49
113	TTTCA	182	1704.0365759840042	549.5259775225852	153	1842.010701947902	556.9175743780498	2	89	6	0	CGATACTTGTTCGATCCTcaacctcttcTTTCAcatctcacaccctctcccacctcctataccaacACTGTACGAAGACTG	CGATACTTGTTCGATCCTcaacctcttc	ccactaaactcatcccacacaccaccctcctcc	-0.49
